# Defense systems are pervasive across chromosomally integrated mobile genetic elements and are inversely correlated to virulence and antimicrobial resistance

**DOI:** 10.1101/2022.11.18.517082

**Authors:** João Botelho

**Affiliations:** Centro de Biotecnología y Genómica de Plantas (CBGP), Universidad Politécnica de Madrid (UPM) - Instituto Nacional de Investigación y Tecnología Agraria y Alimentaria (INIA-CSIC), Madrid, Spain

## Abstract

Mobile genetic elements (MGEs) are key promoters of microbial evolution. These elements can be located extrachromosomally or integrated into the chromosome. Well-known examples of chromosomally integrated MGEs (ciMGEs) are integrative and conjugative/mobilizable elements (ICEs and IMEs), and most studies to date have focused on the biological mechanisms that shape their lifestyle. It is crucial to profile the diversity and understand their distribution across the microbial community, as the number of genome sequences increases exponentially. Herein, I scanned a collection of more than 20000 bacterial and archaeal non-redundant genomes and found over 13000 ciMGEs across multiple phyla, representing a massive increase in the number of ciMGEs available in public databases (<1000). Although ICEs are the most important ciMGEs for the accretion of defense systems, virulence, and antimicrobial resistance (AMR) genes, IMEs outnumbered ICEs. Moreover, defense systems, AMR, and virulence genes were negatively correlated in both ICEs and IMEs. Multiple ciMGEs form heterogeneous communities and challenge inter-phylum barriers. Finally, I observed that the functional landscape of ICEs was populated by uncharacterized proteins. Altogether, this study provides a comprehensive catalog of nucleotide sequences and associated metadata for ciMGEs from 34 phyla across the bacterial and archaeal domains.
