## Supplementary tables S1-S10 for "Defense systems are pervasive across chromosomally integrated mobile genetic elements and are inversely correlated to virulence and antimicrobial resistance": Table_S6.txt

Cluster_representative	ciMGE	Element_type	Species
NC_004463_21972..41068	NC_004463_21972..41068	IME	Bradyrhizobium_diazoefficiens
NC_004463_21972..41068	NZ_CP010313_21971..41067	IME	Bradyrhizobium_japonicum
NC_006347_1515650..1522411	NC_006347_1515650..1522411	IME	Bacteroides_fragilis
NC_006347_1515650..1522411	NZ_CP022412_2396398..2403155	IME	Bacteroides_caccae
NC_010102_4577547..4580070	NC_010102_4577547..4580070	IME	Salmonella_enterica
NC_010102_4577547..4580070	NZ_CP011132_5104396..5106928	IME	Citrobacter_A_amalonaticus_C
NC_010102_4577547..4580070	NZ_CP045205_4971397..4973929	IME	Citrobacter_A_telavivensis
NC_010804_2815221..2819433	NC_010084_705340..709552	IME	Burkholderia_multivorans
NC_010804_2815221..2819433	NC_011000_1032342..1036555	IME	Burkholderia_cenocepacia
NC_015760_1570673..1575693	NC_015760_1570673..1575693	IME	Streptococcus_salivarius
NC_015760_1570673..1575693	NZ_LR594040_1672355..1677384	IME	Streptococcus_australis_A
NC_021282_4837461..4847445	NC_021282_4837461..4847445	AICE	Mycobacterium_abscessus
NC_021282_4837461..4847445	NZ_CP015272_5298809..5308793	AICE	Mycobacterium_intracellulare
NC_022584_1667522..1673911	NC_022582_1017..7436	IME	Streptococcus_koreensis
NC_022584_1667522..1673911	NZ_LS483444_165993..172415	IME	Streptococcus_australis
NZ_AP019711_1399311..1405458	NZ_AP019711_1399311..1405458	IME	Amedibacterium_intestinale
NZ_AP019711_1399311..1405458	NZ_AP024510_2266213..2272360	IME	Longicatena_caecimuris
NZ_AP022584_1883196..1891741	NC_017904_4772488..4781033	AICE	Mycobacterium_intracellulare
NZ_AP022584_1883196..1891741	NZ_AP022584_1883196..1891741	AICE	Mycobacterium_marseillense
NZ_AP024255_2554913..2559710	NC_016947_2439572..2444357	AICE	Mycobacterium_intracellulare
NZ_AP024255_2554913..2559710	NZ_CP011530_2228910..2233695	AICE	Mycobacterium_immunogenum
NZ_AP024255_2554913..2559710	NZ_CP014952_1959379..1964164	AICE	Mycobacterium_abscessus
NZ_AP024255_2554913..2559710	NZ_CP023147_2234585..2239370	AICE	Mycobacterium_marseillense
NZ_AP024255_2554913..2559710	NZ_CP031516_2056988..2061773	AICE	Mycobacterium_chelonae
NZ_CP009456_601369..620356	NZ_CP009456_601369..620356	IME	Yersinia_enterocolitica
NZ_CP009456_601369..620356	NZ_CP009801_1399400..1418388	IME	Yersinia_intermedia
NZ_CP010453_896607..900662	NZ_AP019695_1291248..1295303	IME	Amedibacterium_intestinale
NZ_CP010453_896607..900662	NZ_CP010453_896607..900662	IME	Bifidobacterium_longum
NZ_CP010453_896607..900662	NZ_CP040518_997607..1001662	IME	Blautia_A_massiliensis
NZ_CP011072_4894159..5067957	NZ_CP011072_4894159..5067957	ICE	Aromatoleum_sp001190925
NZ_CP011072_4894159..5067957	NZ_CP021731_4603896..4777696	ICE	Aromatoleum_sp003628555
NZ_CP011365_4640406..4642941	NZ_CP011365_4640406..4642941	IME	Salmonella_enterica
NZ_CP011365_4640406..4642941	NZ_CP028950_880208..882743	IME	Enterobacter_ludwigii
NZ_CP011365_4640406..4642941	NZ_CP040183_5079659..5082194	IME	Klebsiella_planticola
NZ_CP011530_2571718..2581093	NZ_CP009360_3595163..3604538	AICE	Mycobacterium_avium
NZ_CP011530_2571718..2581093	NZ_CP011530_2571718..2581093	AICE	Mycobacterium_immunogenum
NZ_CP011530_2571718..2581093	NZ_CP014959_696305..705680	AICE	Mycobacterium_abscessus
NZ_CP011531_4775041..4780958	NZ_CP011531_4775041..4780958	IME	Phocaeicola_dorei
NZ_CP011531_4775041..4780958	NZ_CP054012_597455..603387	IME	Parabacteroides_distasonis
NZ_CP012331_2106368..2109176	NC_018691_2214980..2217788	IME	Alcanivorax_dieselolei
NZ_CP012331_2106368..2109176	NZ_CP012331_2106368..2109176	IME	Alcanivorax_xenomutans
NZ_CP012503_231146..240280	NZ_CP012503_231146..240280	IME	Streptococcus_agalactiae
NZ_CP012503_231146..240280	NZ_CP031619_1674308..1685580	IME	Streptococcus_pyogenes
NZ_CP012743_787509..880170	NZ_CP012743_787509..880170	ICE	Klebsiella_pneumoniae
NZ_CP012743_787509..880170	NZ_CP015347_2994507..3087166	ICE	Proteus_mirabilis
NZ_CP012743_787509..880170	NZ_CP044076_1800514..1893175	ICE	Providencia_stuartii
NZ_CP013446_2351772..2460890	NZ_CP013443_2346320..2455438	ICE	Burkholderia_cepacia_F
NZ_CP013446_2351772..2460890	NZ_CP013446_2351772..2460890	ICE	Burkholderia_ubonensis
NZ_CP013481_846961..851272	NZ_CP013481_846961..851272	IME	Pandoraea_apista
NZ_CP013481_846961..851272	NZ_CP019674_2980594..2984905	IME	Burkholderia_cenocepacia
NZ_CP013481_902555..983242	NZ_CP010518_3014562..3091176	ICE	Pandoraea_apista
NZ_CP013481_902555..983242	NZ_CP050323_2135760..2224864	ICE	Pseudomonas_aeruginosa
NZ_CP013481_902555..983242	NZ_CP053618_1417502..1496358	ICE	Achromobacter_xylosoxidans
NZ_CP014956_2090549..2095310	NZ_AP022594_692578..697339	AICE	Mycobacterium_koreense
NZ_CP014956_2090549..2095310	NZ_CP013049_1898793..1903554	AICE	Mycobacterium_abscessus
NZ_CP015145_1601338..1612225	NZ_CP015145_1601338..1612225	IME	Acinetobacter_pittii
NZ_CP015145_1601338..1612225	NZ_CP046898_2715967..2726856	IME	Acinetobacter_baumannii
NZ_CP015283_484993..492066	NZ_CP015283_484993..492066	IME	Streptococcus_salivarius
NZ_CP015283_484993..492066	NZ_CP018187_2194989..2202050	IME	Streptococcus_sp001556435
NZ_CP016043_445294..447820	NZ_CP016043_445294..447820	IME	Edwardsiella_hoshinae
NZ_CP016043_445294..447820	NZ_CP030180_4516943..4519469	IME	Salmonella_diarizonae
NZ_CP016043_445294..447820	NZ_CP054715_593681..596207	IME	Salmonella_houtenae
NZ_CP017082_1773877..1866537	NZ_CP017082_1773877..1866537	ICE	Proteus_mirabilis
NZ_CP017082_1773877..1866537	NZ_CP072980_1396894..1489555	ICE	Escherichia_coli
NZ_CP019839_1702316..1745415	NZ_CP019839_1702316..1745415	ICE	Enterobacter_roggenkampii
NZ_CP019839_1702316..1745415	NZ_CP056717_2016544..2060840	ICE	Citrobacter_braakii
NZ_CP020039_6667169..6672515	NZ_CP018870_1174085..1179446	AICE	Streptomyces_sp001941845
NZ_CP020039_6667169..6672515	NZ_CP020039_6667169..6672515	AICE	Streptomyces_sp002080455
NZ_CP020431_1931939..1939505	NZ_CP020431_1931939..1939505	IME	Streptococcus_salivarius
NZ_CP020431_1931939..1939505	NZ_CP020438_645973..653552	IME	Streptococcus_sp001556435
NZ_CP020451_881108..886527	NZ_CP020451_881108..886527	IME	Streptococcus_sp001556435
NZ_CP020451_881108..886527	NZ_CP040804_90514..95932	IME	Streptococcus_salivarius
NZ_CP020451_881108..886527	NZ_CP058666_328675..334067	IME	Streptococcus_agalactiae
NZ_CP021889_533574..539904	NZ_AP018402_498618..504944	IME	Bacillus_velezensis
NZ_CP021889_533574..539904	NZ_CP014793_3395488..3401814	IME	Bacillus_licheniformis
NZ_CP021889_533574..539904	NZ_CP021498_533571..539902	IME	Bacillus_subtilis
NZ_CP021889_533574..539904	NZ_CP033052_684267..690592	IME	Bacillus_vallismortis
NZ_CP022073_3513860..3594646	NZ_CP022073_3513860..3594646	ICE	Citrobacter_B_koseri
NZ_CP022073_3513860..3594646	NZ_CP028391_1768391..1849138	ICE	Klebsiella_pneumoniae
NZ_CP022754_512165..543925	NZ_CP022754_512165..543925	IME	Parabacteroides_distasonis
NZ_CP022754_512165..543925	NZ_CP069563_4389185..4426181	IME	Bacteroides_fragilis
NZ_CP023146_2429870..2434662	NZ_AP022584_611094..615886	AICE	Mycobacterium_marseillense
NZ_CP023146_2429870..2434662	NZ_CP023146_2429870..2434662	AICE	Mycobacterium_intracellulare
NZ_CP023345_166417..168907	NZ_CP022142_930404..933002	IME	Salmonella_diarizonae
NZ_CP023345_166417..168907	NZ_CP022503_3083606..3086261	IME	Salmonella_enterica
NZ_CP023504_2741331..2766462	NZ_CP023504_2741331..2766462	IME	Citrobacter_gillenii
NZ_CP023504_2741331..2766462	NZ_CP057864_3012531..3037662	IME	Citrobacter_freundii
NZ_CP023695_5344766..5349445	NZ_CP023695_5344766..5349445	IME	Streptomyces_alboniger
NZ_CP023695_5344766..5349445	NZ_CP043958_6671752..6676432	IME	Streptomyces_scabiei
NZ_CP023695_5344766..5349445	NZ_CP045740_2932314..2936995	IME	Streptomyces_sp003259585
NZ_CP023722_1006473..1099100	NZ_CP023722_1006473..1099100	ICE	Klebsiella_pneumoniae
NZ_CP023722_1006473..1099100	NZ_CP070537_1137407..1230068	ICE	Morganella_morganii
NZ_CP023737_1831519..1836012	NC_018485_1953637..1958136	IME	Methylocystis_sp000304315
NZ_CP023737_1831519..1836012	NZ_CP023737_1831519..1836012	IME	Methylosinus_trichosporium
NZ_CP024696_2703150..2736386	NZ_CP024696_2703150..2736386	IME	Prevotella_intermedia
NZ_CP024696_2703150..2736386	NZ_CP032819_1245519..1274814	IME	Butyricimonas_faecalis
NZ_CP024696_2703150..2736386	NZ_CP036546_1509223..1540904	IME	Bacteroides_fragilis_A
NZ_CP024696_2703150..2736386	NZ_CP072243_3541961..3571256	IME	Bacteroides_salyersiae
NZ_CP024696_2703150..2736386	NZ_CP072348_1847824..1877119	IME	Prevotella_melaninogenica_C
NZ_CP025251_4705426..4726155	NZ_CP023349_4693329..4714058	IME	Escherichia_coli
NZ_CP025251_4705426..4726155	NZ_LR130541_4966499..4987229	IME	Klebsiella_pneumoniae
NZ_CP025298_1613008..1690970	NZ_AP022055_1497813..1575778	ICE	Pseudomonas_E_guariconensis
NZ_CP025298_1613008..1690970	NZ_CP025298_1613008..1690970	ICE	Stenotrophomonas_sp002192255
NZ_CP025491_1404185..1452889	NC_013861_2149035..2197760	ICE	Legionella_longbeachae
NZ_CP025491_1404185..1452889	NZ_CP025491_1404185..1452889	ICE	Legionella_sainthelensi
NZ_CP026059_3191359..3284027	NZ_CP026059_3191359..3284027	ICE	Proteus_mirabilis
NZ_CP026059_3191359..3284027	NZ_CP053251_3911312..4005117	ICE	Escherichia_coli
NZ_CP026109_697214..720843	NZ_CP026109_697214..720843	Conj_reg	Paraburkholderia_hospita
NZ_CP026109_697214..720843	NZ_CP026114_727737..751703	Conj_reg	Paraburkholderia_terrae
NZ_CP026216_1865865..1872580	NZ_CP026216_1865865..1872580	IME	Citrobacter_A_amalonaticus
NZ_CP026216_1865865..1872580	NZ_CP056136_731808..738515	IME	Klebsiella_michiganensis
NZ_CP026216_1865865..1872580	NZ_CP058196_357972..364679	IME	Enterobacter_roggenkampii
NZ_CP026676_3650904..3777772	NZ_CP026675_4684794..4816714	ICE	Pseudomonas_E_hunanensis
NZ_CP026676_3650904..3777772	NZ_CP026676_3650904..3777772	ICE	Pseudomonas_E_taiwanensis
NZ_CP026734_137131..151183	NZ_CP026734_137131..151183	IME	Brevibacterium_linens
NZ_CP026734_137131..151183	NZ_CP035810_2403163..2417220	IME	Brevibacterium_luteolum
NZ_CP026734_137131..151183	NZ_CP065682_1018242..1032295	IME	Brevibacterium_casei
NZ_CP026756_338368..350189	NZ_CP014748_1592367..1604188	IME	Klebsiella_aerogenes
NZ_CP026756_338368..350189	NZ_CP018337_4528402..4540229	IME	Klebsiella_pneumoniae
NZ_CP026975_3408704..3427920	NZ_CP026975_3408704..3427920	IME	Enterobacter_cloacae_M
NZ_CP026975_3408704..3427920	NZ_CP056126_538883..558110	IME	Enterobacter_asburiae
NZ_CP027434_645772..652916	NZ_CP027434_645772..652916	IME	Microbacterium_paraoxydans
NZ_CP027434_645772..652916	NZ_CP050453_749919..757063	IME	Microbacterium_sp014171575
NZ_CP027434_645772..652916	NZ_LR880474_631837..638981	IME	Microbacterium_sp002456035
NZ_CP027538_533509..632965	NZ_CP007787_670146..769642	ICE	Burkholderia_cenocepacia
NZ_CP027538_533509..632965	NZ_CP027538_533509..632965	ICE	Pseudomonas_aeruginosa
NZ_CP027759_925072..979075	NZ_CP027727_898997..953001	ICE	Pseudomonas_E_sp003851685
NZ_CP027759_925072..979075	NZ_CP027759_925072..979075	ICE	Pseudomonas_E_sp003852235
NZ_CP028169_3880769..3949888	NZ_CP019071_1891745..1949943	ICE	Escherichia_coli
NZ_CP028169_3880769..3949888	NZ_CP024834_1396154..1454352	ICE	Klebsiella_pneumoniae
NZ_CP028169_3880769..3949888	NZ_CP028169_3880769..3949888	ICE	Salmonella_enterica
NZ_CP028176_1697776..1724451	NZ_AP019817_535400..562069	IME	Enterobacter_hormaechei_A
NZ_CP028176_1697776..1724451	NZ_CP028176_1697776..1724451	IME	Klebsiella_pneumoniae
NZ_CP028994_3902238..3930405	NZ_AP023447_3085247..3113434	IME	Enterobacter_roggenkampii
NZ_CP028994_3902238..3930405	NZ_CP028994_3902238..3930405	IME	Klebsiella_pneumoniae
NZ_CP029388_1587852..1649621	NZ_CP029388_1587852..1649621	ICE	Klebsiella_pneumoniae
NZ_CP029388_1587852..1649621	NZ_CP068806_2882107..2943868	ICE	Escherichia_coli
NZ_CP029603_11789..41068	NZ_CP017637_11534..41203	IME	Bradyrhizobium_sp011516635
NZ_CP029603_11789..41068	NZ_CP029603_11789..41068	IME	Bradyrhizobium_diazoefficiens
NZ_CP030094_1678105..1698687	NC_016610_664492..685629	IME	Tannerella_forsythia
NZ_CP030094_1678105..1698687	NZ_CP030094_1678105..1698687	IME	Prevotella_intermedia
NZ_CP030124_99156..105149	NZ_CP002007_97524..103482	IME	Streptococcus_suis
NZ_CP030124_99156..105149	NZ_CP065054_94946..100897	IME	Streptococcus_equi
NZ_CP030219_1030105..1064119	NZ_CP014664_792470..830474	ICE	Salmonella_enterica
NZ_CP030219_1030105..1064119	NZ_CP030219_1030105..1064119	ICE	Salmonella_diarizonae
NZ_CP031239_868852..924556	NC_007146_92194..148666	ICE	Haemophilus_influenzae
NZ_CP031239_868852..924556	NZ_CP031236_1251939..1305128	ICE	Haemophilus_influenzae_D
NZ_CP033843_4896581..4977265	NZ_CP011077_347799..428483	ICE	Cedecea_michiganensis_A
NZ_CP033843_4896581..4977265	NZ_CP033843_4896581..4977265	ICE	Pseudomonas_aeruginosa
NZ_CP033918_4431465..4563936	NZ_CP033918_4431465..4563936	ICE	Chryseobacterium_sp003815675
NZ_CP033918_4431465..4563936	NZ_LR134289_4990200..5122686	ICE	Chryseobacterium_gleum
NZ_CP036220_2389052..2393820	NC_016946_2436291..2441059	AICE	Mycobacterium_intracellulare
NZ_CP036220_2389052..2393820	NZ_AP022314_2356150..2360918	AICE	Mycobacterium_xenopi
NZ_CP036220_2389052..2393820	NZ_CP036220_2389052..2393820	AICE	Mycobacterium_avium
NZ_CP036534_4135576..4142415	NZ_CP023407_4047678..4054523	IME	Streptomyces_fungicidicus_A
NZ_CP036534_4135576..4142415	NZ_CP026730_3326970..3333813	IME	Streptomyces_sp003369795
NZ_CP036534_4135576..4142415	NZ_CP036534_4135576..4142415	IME	Streptomyces_olivaceus
NZ_CP040724_943723..1009425	NZ_CP006738_1804046..1866227	ICE	Klebsiella_pneumoniae
NZ_CP040724_943723..1009425	NZ_CP007442_2038649..2102861	ICE	Escherichia_coli
NZ_CP040724_943723..1009425	NZ_CP023268_3181584..3246134	ICE	Serratia_B_rhizosphaerae
NZ_CP042556_3061672..3089519	NZ_CP042556_3061672..3089519	IME	Acinetobacter_baumannii
NZ_CP042556_3061672..3089519	NZ_CP068176_3120641..3149523	IME	Acinetobacter_ursingii
NZ_CP043217_963435..1022946	NZ_CP028716_4084953..4143152	ICE	Klebsiella_pneumoniae
NZ_CP043217_963435..1022946	NZ_CP043217_963435..1022946	ICE	Escherichia_coli
NZ_CP043727_390130..469156	NZ_CP043727_390130..469156	ICE	Yersinia_canariae
NZ_CP043727_390130..469156	NZ_CP054049_1431520..1510554	ICE	Yersinia_kristensenii
NZ_CP046035_4645495..4648805	NZ_CP028490_3597071..3600381	IME	Pseudomonas_E_syringae
NZ_CP046035_4645495..4648805	NZ_CP046035_4645495..4648805	IME	Pseudomonas_E_tremae
NZ_CP046403_2943117..3067477	NZ_CP008864_3251720..3373450	ICE	Pseudomonas_aeruginosa
NZ_CP046403_2943117..3067477	NZ_CP053618_3345740..3467465	ICE	Achromobacter_xylosoxidans
NZ_CP046673_470223..476938	NZ_CP040067_4259700..4266407	IME	Escherichia_coli
NZ_CP046673_470223..476938	NZ_CP046673_4262386..4269098	IME	Citrobacter_braakii
NZ_CP046798_1454100..1464983	NZ_CP046798_1454100..1464983	IME	Vibrio_furnissii
NZ_CP046798_1454100..1464983	NZ_CP071326_205471..216375	IME	Photobacterium_ganghwense
NZ_CP049941_3362763..3458808	NZ_AP022374_3508387..3604431	ICE	Providencia_stuartii
NZ_CP049941_3362763..3458808	NZ_CP021852_2878146..2974216	ICE	Proteus_mirabilis
NZ_CP050153_1787863..1793489	NZ_CP040019_2509895..2515595	IME	Micrococcus_endophyticus
NZ_CP050153_1787863..1793489	NZ_CP050153_1787863..1793489	IME	Brevibacterium_sp011617465
NZ_CP050692_6120226..6126963	NZ_CP050692_6120226..6126963	AICE	Streptomyces_antibioticus_B
NZ_CP050692_6120226..6126963	NZ_CP054938_4820232..4826988	AICE	Streptomyces_harbinensis
NZ_CP051462_527092..554122	NZ_CP029364_1453220..1480315	ICE	Bacillus_halotolerans
NZ_CP051462_527092..554122	NZ_CP051462_527092..554122	ICE	Bacillus_inaquosorum
NZ_CP053398_1870494..1926317	NZ_CP034236_1674501..1730326	ICE	Pectobacterium_carotovorum
NZ_CP053398_1870494..1926317	NZ_CP053398_1870494..1926317	ICE	Serratia_plymuthica
NZ_CP053972_2683664..2688353	NC_018693_4855049..4859738	IME	Bacillus_A_toyonensis
NZ_CP053972_2683664..2688353	NZ_CP053972_2683664..2688353	IME	Bacillus_A_thuringiensis_S
NZ_CP054219_723536..752210	NZ_AP022171_2050937..2079611	IME	Escherichia_coli
NZ_CP054219_723536..752210	NZ_CP007483_1874000..1901134	IME	Salmonella_enterica
NZ_CP055315_5372943..5379811	NZ_AP022486_4455274..4461980	IME	Citrobacter_portucalensis
NZ_CP055315_5372943..5379811	NZ_CP053851_1419182..1425889	IME	Escherichia_coli
NZ_CP055315_5372943..5379811	NZ_CP055315_5372943..5379811	IME	Klebsiella_grimontii
NZ_CP055315_5372943..5379811	NZ_CP058196_3595618..3602325	IME	Enterobacter_roggenkampii
NZ_CP056148_1687281..1701714	NZ_CP056148_1687281..1701714	IME	Enterobacter_roggenkampii
NZ_CP056148_1687281..1701714	NZ_CP056727_1682785..1697218	IME	Enterobacter_hormaechei_A
NZ_CP056181_711781..720699	NZ_AP022412_753738..762677	IME	Klebsiella_quasipneumoniae
NZ_CP056181_711781..720699	NZ_CP056181_711781..720699	IME	Citrobacter_freundii
NZ_CP056235_825350..833281	NZ_CP056235_825350..833281	IME	Citrobacter_freundii
NZ_CP056235_825350..833281	NZ_LR536431_4602949..4610880	IME	Escherichia_coli
NZ_CP056251_2038659..2068960	NZ_CP056251_2038659..2068960	IME	Citrobacter_braakii
NZ_CP056251_2038659..2068960	NZ_LR536430_1014744..1045048	IME	Escherichia_coli
NZ_CP056451_4435366..4438077	NZ_CP013338_757978..760689	IME	Klebsiella_ornithinolytica
NZ_CP056451_4435366..4438077	NZ_CP029126_3675663..3678374	IME	Enterobacter_hormaechei_A
NZ_CP056451_4435366..4438077	NZ_CP056451_4435366..4438077	IME	Citrobacter_freundii
NZ_CP056505_779520..866936	NZ_CP020835_822109..908191	ICE	Escherichia_coli
NZ_CP056505_779520..866936	NZ_CP024679_4931987..5018064	ICE	Citrobacter_freundii
NZ_CP056711_3115421..3152676	NZ_CP014070_2582183..2619439	ICE	Citrobacter_A_amalonaticus
NZ_CP056711_3115421..3152676	NZ_CP017220_2202156..2240608	ICE	Escherichia_coli
NZ_CP056711_3115421..3152676	NZ_CP056711_3115421..3152676	ICE	Enterobacter_cloacae_M
NZ_CP057147_2105564..2145864	NZ_CP024881_1372644..1413720	ICE	Citrobacter_freundii
NZ_CP057147_2105564..2145864	NZ_CP057147_2105564..2145864	ICE	Citrobacter_braakii
NZ_CP058149_569122..587032	NZ_CP056455_526717..544633	IME	Enterobacter_hormaechei_A
NZ_CP058149_569122..587032	NZ_CP056466_4358353..4376269	IME	Citrobacter_freundii
NZ_CP060707_1339567..1378790	NZ_CP049263_582641..622647	ICE	Campylobacter_A_concisus_C
NZ_CP060707_1339567..1378790	NZ_CP060707_1339567..1378790	ICE	Campylobacter_A_concisus_F
NZ_CP062130_297062..305788	NZ_AP022606_896702..905428	AICE	Mycobacterium_branderi
NZ_CP062130_297062..305788	NZ_CP062130_297062..305788	AICE	Mycobacterium_abscessus
NZ_CP063011_1841501..1903002	NZ_CP040886_4187091..4256894	ICE	Escherichia_coli
NZ_CP063011_1841501..1903002	NZ_CP063011_1841501..1903002	ICE	Klebsiella_pneumoniae
NZ_CP066451_1420603..1424740	NZ_AP019695_2939903..2944040	IME	Amedibacterium_intestinale
NZ_CP066451_1420603..1424740	NZ_CP016163_1701650..1705787	IME	Enterococcus_B_faecium
NZ_CP066451_1420603..1424740	NZ_CP039457_12399..16536	IME	Streptococcus_pasteurianus
NZ_CP067016_1309622..1319766	NZ_CP066014_694666..704815	IME	Anaerococcus_vaginalis
NZ_CP067016_1309622..1319766	NZ_CP067016_1309622..1319766	IME	Anaerococcus_obesiensis
NZ_CP068096_2602903..2605692	NC_021659_4526356..4529145	IME	Serratia_plymuthica
NZ_CP068096_2602903..2605692	NZ_LR134494_4485168..4487958	IME	Serratia_quinivorans
NZ_CP068145_3480148..3572819	NZ_CP017054_1937920..2030553	ICE	Providencia_stuartii
NZ_CP068145_3480148..3572819	NZ_CP021550_1365377..1457980	ICE	Proteus_mirabilis
NZ_CP068145_3480148..3572819	NZ_CP023478_4681375..4774136	ICE	Klebsiella_quasipneumoniae
NZ_CP068145_3480148..3572819	NZ_CP028956_1920816..2013459	ICE	Morganella_morganii
NZ_CP068800_2140928..2169395	NZ_AP022177_1787914..1815107	IME	Escherichia_coli
NZ_CP068800_2140928..2169395	NZ_CP064661_1912000..1939186	IME	Salmonella_enterica
NZ_CP068972_4599826..4610778	NZ_CP060111_5388764..5399718	IME	Klebsiella_michiganensis
NZ_CP068972_4599826..4610778	NZ_CP068972_4599826..4610778	IME	Klebsiella_pneumoniae
NZ_CP070524_454920..547464	NZ_CP021694_937166..1029688	ICE	Proteus_mirabilis
NZ_CP070524_454920..547464	NZ_CP070524_454920..547464	ICE	Morganella_morganii
NZ_CP070549_4147655..4166695	NZ_CP056129_4063885..4084300	IME	Enterobacter_roggenkampii
NZ_CP070549_4147655..4166695	NZ_CP070549_4147655..4166695	IME	Citrobacter_freundii
NZ_CP072243_1401825..1414443	NZ_CP041379_2076239..2088859	IME	Bacteroides_intestinalis
NZ_CP072243_1401825..1414443	NZ_CP072243_1401825..1414443	IME	Bacteroides_salyersiae
NZ_CP073089_2053846..2059535	NZ_CP065682_2680666..2686355	IME	Brevibacterium_casei
NZ_CP073089_2053846..2059535	NZ_CP073089_2053846..2059535	IME	Brevibacterium_sp018137945
NZ_CP077248_325323..330450	NC_017905_335474..340606	IME	Streptococcus_parasanguinis
NZ_CP077248_325323..330450	NZ_CP077248_325323..330450	IME	Streptococcus_gordonii
NZ_LR134266_256837..259155	NC_015760_2141350..2143668	IME	Streptococcus_salivarius
NZ_LR134266_256837..259155	NC_021175_1919859..1922177	IME	Streptococcus_cristatus_B
NZ_LR134266_256837..259155	NZ_CP018187_2173145..2175463	IME	Streptococcus_sp001556435
NZ_LR134266_256837..259155	NZ_LR134266_256837..259155	IME	Streptococcus_australis
NZ_LR134274_69310..72286	NC_017581_71523..74499	IME	Streptococcus_thermophilus
NZ_LR134274_69310..72286	NZ_CP009913_69413..72389	IME	Streptococcus_salivarius
NZ_LR134274_69310..72286	NZ_LR134266_136386..139362	IME	Streptococcus_australis
NZ_LR134274_69310..72286	NZ_LR594049_2013447..2016423	IME	Streptococcus_gordonii
NZ_LR699009_4354307..4396950	NZ_CP020388_4354307..4396950	ICE	Pluralibacter_gergoviae
NZ_LR699009_4354307..4396950	NZ_CP024675_2221389..2262698	ICE	Citrobacter_werkmanii
NZ_LS483328_93434..99553	NC_021213_94610..100979	IME	Streptococcus_suis
NZ_LS483328_93434..99553	NZ_LS483328_93434..99553	IME	Streptococcus_equi
