## Supplementary tables S1-S10 for "Defense systems are pervasive across chromosomally integrated mobile genetic elements and are inversely correlated to virulence and antimicrobial resistance": Table_S10.txt

ciMGE	Start	End	Strand	Gene	%Coverage	%ID	Accession	Product
NC_004116_883476..963727	54172	55377	-	repUS43_1_CDS12738(DOp1)	100.00	100.00	CP003584	repUS43_1_CDS12738(DOp1)_CP003584
NC_010380_1280821..1327266	38253	39455	-	repUS43_1_CDS12738(DOp1)	99.75	99.92	CP003584	repUS43_1_CDS12738(DOp1)_CP003584
NC_010582_1250253..1279652	27997	28842	+	rep13_4_rep(pKH13)	100.00	100.00	EU170347	rep13_4_rep(pKH13)_EU170347
NC_010582_140304..220648	21935	23140	+	repUS43_1_CDS12738(DOp1)	100.00	100.00	CP003584	repUS43_1_CDS12738(DOp1)_CP003584
NC_011072_1202367..1237394	3084	4286	-	repUS43_1_CDS12738(DOp1)	99.75	99.75	CP003584	repUS43_1_CDS12738(DOp1)_CP003584
NC_012467_1001438..1136741	81330	82535	-	repUS43_1_CDS12738(DOp1)	100.00	99.83	CP003584	repUS43_1_CDS12738(DOp1)_CP003584
NC_012469_1771399..1812468	16406	17611	+	repUS43_1_CDS12738(DOp1)	100.00	99.83	CP003584	repUS43_1_CDS12738(DOp1)_CP003584
NC_012924_808819..964460	93359	94564	-	repUS43_1_CDS12738(DOp1)	100.00	99.92	CP003584	repUS43_1_CDS12738(DOp1)_CP003584
NC_012926_1032547..1125755	20095	21300	+	repUS43_1_CDS12738(DOp1)	100.00	100.00	CP003584	repUS43_1_CDS12738(DOp1)_CP003584
NC_012926_549571..577957	10	1215	-	repUS43_1_CDS12738(DOp1)	100.00	100.00	CP003584	repUS43_1_CDS12738(DOp1)_CP003584
NC_014251_1991237..2035155	16406	17608	+	repUS43_1_CDS12738(DOp1)	99.75	98.17	CP003584	repUS43_1_CDS12738(DOp1)_CP003584
NC_014498_999659..1170615	59650	60495	+	rep13_4_rep(pKH13)	100.00	100.00	EU170347	rep13_4_rep(pKH13)_EU170347
NC_014498_999659..1170615	87713	88915	-	repUS43_1_CDS12738(DOp1)	99.75	100.00	CP003584	repUS43_1_CDS12738(DOp1)_CP003584
NC_015600_1642682..1745786	83631	84836	+	repUS43_1_CDS12738(DOp1)	100.00	99.83	CP003584	repUS43_1_CDS12738(DOp1)_CP003584
NC_015875_179396..274630	47601	48806	+	repUS43_1_CDS12738(DOp1)	100.00	100.00	CP003584	repUS43_1_CDS12738(DOp1)_CP003584
NC_016630_1199644..1285251	61548	62752	-	repUS43_1_CDS12738(DOp1)	99.92	90.13	CP003584	repUS43_1_CDS12738(DOp1)_CP003584
NC_017331_68127..89620	4328	5282	+	rep7a_16_repC(Cassette)	100.00	98.95	AB037671	rep7a_16_repC(Cassette)_AB037671
NC_017341_35068..41886	2282	3286	-	rep22_1b_repB(pAMalpha1)	100.00	99.80	AF503772	rep22_1b_repB(pAMalpha1)_AF503772
NC_017343_24476..66642	12725	13729	-	rep22_1b_repB(pAMalpha1)	100.00	99.90	AF503772	rep22_1b_repB(pAMalpha1)_AF503772
NC_017769_1809587..1850657	16407	17612	+	repUS43_1_CDS12738(DOp1)	100.00	99.83	CP003584	repUS43_1_CDS12738(DOp1)_CP003584
NC_021175_1589082..1611514	3138	4340	+	repUS43_1_CDS12738(DOp1)	99.75	100.00	CP003584	repUS43_1_CDS12738(DOp1)_CP003584
NC_021213_578152..613634	12286	13491	+	repUS43_1_CDS12738(DOp1)	100.00	95.03	CP003584	repUS43_1_CDS12738(DOp1)_CP003584
NC_021485_568505..670314	37069	38274	-	repUS43_1_CDS12738(DOp1)	100.00	100.00	CP003584	repUS43_1_CDS12738(DOp1)_CP003584
NC_021514_368396..392829	11715	12688	+	repUS73_1_rep(pLBUC02)	88.01	80.35	CP002654	repUS73_1_rep(pLBUC02)_CP002654
NC_021900_1505059..1596648	27730	28935	+	repUS43_1_CDS12738(DOp1)	100.00	99.83	CP003584	repUS43_1_CDS12738(DOp1)_CP003584
NC_022226_24482..72895	12726	13728	-	rep22_1b_repB(pAMalpha1)	99.80	99.90	AF503772	rep22_1b_repB(pAMalpha1)_AF503772
NC_022237_642560..709668	248	1450	+	repUS43_1_CDS12738(DOp1)	99.75	100.00	CP003584	repUS43_1_CDS12738(DOp1)_CP003584
NC_022238_24945..107292	53473	54678	-	repUS43_1_CDS12738(DOp1)	100.00	100.00	CP003584	repUS43_1_CDS12738(DOp1)_CP003584
NC_022604_34796..75605	35954	36908	+	rep7a_16_repC(Cassette)	100.00	98.95	AB037671	rep7a_16_repC(Cassette)_AB037671
NZ_AP014652_24482..72894	12726	13730	-	rep22_1b_repB(pAMalpha1)	100.00	99.90	AF503772	rep22_1b_repB(pAMalpha1)_AF503772
NZ_AP014653_24482..72894	12726	13730	-	rep22_1b_repB(pAMalpha1)	100.00	99.90	AF503772	rep22_1b_repB(pAMalpha1)_AF503772
NZ_AP014956_1971817..2014389	22587	23792	+	repUS43_1_CDS12738(DOp1)	100.00	100.00	CP003584	repUS43_1_CDS12738(DOp1)_CP003584
NZ_AP014956_24008..50515	10540	11016	+	rep10_6_rep(SAP093B)	100.00	100.00	GQ900442	rep10_6_rep(SAP093B)_GQ900442
NZ_AP014956_24008..50515	12423	13427	-	rep22_1b_repB(pAMalpha1)	100.00	99.80	AF503772	rep22_1b_repB(pAMalpha1)_AF503772
NZ_AP017971_1050551..1104336	33148	34353	-	repUS43_1_CDS12738(DOp1)	100.00	99.83	CP003584	repUS43_1_CDS12738(DOp1)_CP003584
NZ_AP018338_662732..778701	60027	61231	-	repUS43_1_CDS12738(DOp1)	99.92	99.92	CP003584	repUS43_1_CDS12738(DOp1)_CP003584
NZ_AP018538_2853969..2882779	7332	8537	+	repUS43_1_CDS12738(DOp1)	100.00	100.00	CP003584	repUS43_1_CDS12738(DOp1)_CP003584
NZ_AP018543_2850901..2879711	7332	8537	+	repUS43_1_CDS12738(DOp1)	100.00	100.00	CP003584	repUS43_1_CDS12738(DOp1)_CP003584
NZ_AP018726_1050489..1157647	10691	11896	-	repUS43_1_CDS12738(DOp1)	100.00	96.60	CP003584	repUS43_1_CDS12738(DOp1)_CP003584
NZ_AP018935_907226..987148	53843	55048	-	repUS43_1_CDS12738(DOp1)	100.00	100.00	CP003584	repUS43_1_CDS12738(DOp1)_CP003584
NZ_AP018937_912386..1085658	143714	144918	-	repUS43_1_CDS12738(DOp1)	99.92	99.92	CP003584	repUS43_1_CDS12738(DOp1)_CP003584
NZ_AP018937_912386..1085658	163242	164087	-	rep13_4_rep(pKH13)	100.00	100.00	EU170347	rep13_4_rep(pKH13)_EU170347
NZ_AP019192_1093953..1138954	17181	18026	-	rep13_4_rep(pKH13)	100.00	100.00	EU170347	rep13_4_rep(pKH13)_EU170347
NZ_AP019542_30175..78468	6610	7614	-	rep22_1b_repB(pAMalpha1)	100.00	99.90	AF503772	rep22_1b_repB(pAMalpha1)_AF503772
NZ_AP019543_31507..79800	6610	7614	-	rep22_1b_repB(pAMalpha1)	100.00	99.90	AF503772	rep22_1b_repB(pAMalpha1)_AF503772
NZ_AP019545_30175..79800	7942	8946	-	rep22_1b_repB(pAMalpha1)	100.00	99.90	AF503772	rep22_1b_repB(pAMalpha1)_AF503772
NZ_AP019695_1377478..1511563	1	1088	-	repUS43_1_CDS12738(DOp1)	90.22	100.00	CP003584	repUS43_1_CDS12738(DOp1)_CP003584
NZ_AP020322_1431052..1495110	59873	61078	-	repUS43_1_CDS12738(DOp1)	100.00	100.00	CP003584	repUS43_1_CDS12738(DOp1)_CP003584
NZ_AP020324_2078510..2108391	28113	29117	+	rep22_1b_repB(pAMalpha1)	100.00	99.90	AF503772	rep22_1b_repB(pAMalpha1)_AF503772
NZ_AP022321_1666543..1877554	41279	42484	-	repUS43_1_CDS12738(DOp1)	100.00	99.83	CP003584	repUS43_1_CDS12738(DOp1)_CP003584
NZ_AP022362_93082..216224	10562	11243	-	IncFIB(AP001918)_1	100.00	98.39	AP001918	IncFIB(AP001918)_1__AP001918
NZ_AP022362_93082..216224	49411	49798	+	IncFIA_1	100.00	99.74	AP001918	IncFIA_1__AP001918
NZ_AP022389_4578929..4663426	1632	2191	+	IncFIB(pECLA)_1	100.00	100.00	CP001919	IncFIB(pECLA)_1__CP001919
NZ_AP022389_4578929..4663426	76802	77548	+	IncFII(pECLA)_1	100.00	99.60	CP001919	IncFII(pECLA)_1__CP001919
NZ_AP024170_36734..48221	51	1055	-	rep22_1b_repB(pAMalpha1)	100.00	99.90	AF503772	rep22_1b_repB(pAMalpha1)_AF503772
NZ_AP024510_1975149..2044527	38847	40052	-	repUS43_1_CDS12738(DOp1)	100.00	100.00	CP003584	repUS43_1_CDS12738(DOp1)_CP003584
NZ_CP004081_2155333..2234039	54021	55226	-	repUS43_1_CDS12738(DOp1)	100.00	100.00	CP003584	repUS43_1_CDS12738(DOp1)_CP003584
NZ_CP007240_1672839..1702236	19559	20764	-	repUS43_1_CDS12738(DOp1)	100.00	99.83	CP003584	repUS43_1_CDS12738(DOp1)_CP003584
NZ_CP007241_855126..879976	6957	8162	+	repUS43_1_CDS12738(DOp1)	100.00	100.00	CP003584	repUS43_1_CDS12738(DOp1)_CP003584
NZ_CP007391_3927650..4189436	124155	124836	-	IncFIB(AP001918)_1	100.00	98.39	AP001918	IncFIB(AP001918)_1__AP001918
NZ_CP007391_3927650..4189436	223178	223674	-	IncFIC(FII)_1	99.60	93.79	AP001918	IncFIC(FII)_1__AP001918
NZ_CP007497_808718..964358	93358	94563	-	repUS43_1_CDS12738(DOp1)	100.00	99.92	CP003584	repUS43_1_CDS12738(DOp1)_CP003584
NZ_CP007570_1816539..1904930	79670	80875	-	repUS43_1_CDS12738(DOp1)	100.00	99.83	CP003584	repUS43_1_CDS12738(DOp1)_CP003584
NZ_CP007571_1810168..1873645	53710	54915	-	repUS43_1_CDS12738(DOp1)	100.00	99.83	CP003584	repUS43_1_CDS12738(DOp1)_CP003584
NZ_CP007572_1831215..1897112	45656	46861	-	repUS43_1_CDS12738(DOp1)	100.00	99.83	CP003584	repUS43_1_CDS12738(DOp1)_CP003584
NZ_CP007631_575779..709724	50003	51208	+	repUS43_1_CDS12738(DOp1)	100.00	100.00	CP003584	repUS43_1_CDS12738(DOp1)_CP003584
NZ_CP008801_2927012..3055674	66564	67245	-	IncFIB(AP001918)_1	100.00	100.00	AP001918	IncFIB(AP001918)_1__AP001918
NZ_CP008801_2927012..3055674	77851	78238	+	IncFIA_1	100.00	100.00	AP001918	IncFIA_1__AP001918
NZ_CP008813_566786..637345	55346	56551	+	repUS43_1_CDS12738(DOp1)	100.00	100.00	CP003584	repUS43_1_CDS12738(DOp1)_CP003584
NZ_CP008816_1059829..1114701	26400	27605	-	repUS43_1_CDS12738(DOp1)	100.00	99.83	CP003584	repUS43_1_CDS12738(DOp1)_CP003584
NZ_CP009612_1041596..1097947	39207	40409	-	repUS43_1_CDS12738(DOp1)	99.75	99.83	CP003584	repUS43_1_CDS12738(DOp1)_CP003584
NZ_CP010143_4607464..4724856	45048	45421	-	IncX1_1	100.00	98.93	EU370913	IncX1_1__EU370913
NZ_CP010442_614676..729232	14740	15238	+	IncFIC(FII)_1	100.00	100.00	AP001918	IncFIC(FII)_1__AP001918
NZ_CP010445_614676..729232	14740	15238	+	IncFIC(FII)_1	100.00	100.00	AP001918	IncFIC(FII)_1__AP001918
NZ_CP010449_1025118..1175400	87772	88977	+	repUS43_1_CDS12738(DOp1)	100.00	100.00	CP003584	repUS43_1_CDS12738(DOp1)_CP003584
NZ_CP010867_568713..671703	37069	38274	-	repUS43_1_CDS12738(DOp1)	100.00	99.92	CP003584	repUS43_1_CDS12738(DOp1)_CP003584
NZ_CP010998_2013666..2062078	12726	13730	-	rep22_1b_repB(pAMalpha1)	100.00	99.90	AF503772	rep22_1b_repB(pAMalpha1)_AF503772
NZ_CP011329_944851..1030440	8587	9792	-	repUS43_1_CDS12738(DOp1)	100.00	100.00	CP003584	repUS43_1_CDS12738(DOp1)_CP003584
NZ_CP012045_1080518..1136829	39167	40369	-	repUS43_1_CDS12738(DOp1)	99.75	99.83	CP003584	repUS43_1_CDS12738(DOp1)_CP003584
NZ_CP012098_2958934..3031389	55662	56867	-	repUS43_1_CDS12738(DOp1)	100.00	99.83	CP003584	repUS43_1_CDS12738(DOp1)_CP003584
NZ_CP012325_1757289..1854043	87363	88568	-	repUS43_1_CDS12738(DOp1)	100.00	100.00	CP003584	repUS43_1_CDS12738(DOp1)_CP003584
NZ_CP012648_1706614..1757795	16557	17762	+	repUS43_1_CDS12738(DOp1)	100.00	99.83	CP003584	repUS43_1_CDS12738(DOp1)_CP003584
NZ_CP012756_706111..748601	18569	19774	+	repUS43_1_CDS12738(DOp1)	100.00	99.92	CP003584	repUS43_1_CDS12738(DOp1)_CP003584
NZ_CP012756_706111..748601	33618	34621	+	rep22_1b_repB(pAMalpha1)	99.90	99.80	AF503772	rep22_1b_repB(pAMalpha1)_AF503772
NZ_CP012805_215275..257732	38990	40195	-	repUS43_1_CDS12738(DOp1)	100.00	99.83	CP003584	repUS43_1_CDS12738(DOp1)_CP003584
NZ_CP013202_578590..695235	50724	51929	-	repUS43_1_CDS12738(DOp1)	100.00	100.00	CP003584	repUS43_1_CDS12738(DOp1)_CP003584
NZ_CP013218_27652..98128	37238	38192	+	rep7a_16_repC(Cassette)	100.00	98.85	AB037671	rep7a_16_repC(Cassette)_AB037671
NZ_CP013218_897102..967083	51097	52302	-	repUS43_1_CDS12738(DOp1)	100.00	99.92	CP003584	repUS43_1_CDS12738(DOp1)_CP003584
NZ_CP013616_27651..98120	37231	38185	+	rep7a_16_repC(Cassette)	100.00	98.85	AB037671	rep7a_16_repC(Cassette)_AB037671
NZ_CP013616_935657..997140	13891	15096	-	repUS43_1_CDS12738(DOp1)	100.00	100.00	CP003584	repUS43_1_CDS12738(DOp1)_CP003584
NZ_CP013619_27651..98127	37238	38192	+	rep7a_16_repC(Cassette)	100.00	98.85	AB037671	rep7a_16_repC(Cassette)_AB037671
NZ_CP013619_925958..995941	51099	52304	-	repUS43_1_CDS12738(DOp1)	100.00	99.92	CP003584	repUS43_1_CDS12738(DOp1)_CP003584
NZ_CP013908_1897417..1935778	5889	7094	+	repUS43_1_CDS12738(DOp1)	100.00	99.83	CP003584	repUS43_1_CDS12738(DOp1)_CP003584
NZ_CP013953_30591..78701	6610	7614	-	rep22_1b_repB(pAMalpha1)	100.00	99.90	AF503772	rep22_1b_repB(pAMalpha1)_AF503772
NZ_CP013955_30591..78701	6610	7614	-	rep22_1b_repB(pAMalpha1)	100.00	99.90	AF503772	rep22_1b_repB(pAMalpha1)_AF503772
NZ_CP014159_1450965..1539179	26966	28171	+	repUS43_1_CDS12738(DOp1)	100.00	100.00	CP003584	repUS43_1_CDS12738(DOp1)_CP003584
NZ_CP014326_1048711..1133458	62631	63836	-	repUS43_1_CDS12738(DOp1)	100.00	99.83	CP003584	repUS43_1_CDS12738(DOp1)_CP003584
NZ_CP014326_1048711..1133458	76631	77476	-	rep13_4_rep(pKH13)	100.00	99.88	EU170347	rep13_4_rep(pKH13)_EU170347
NZ_CP014861_516084..629100	54868	56073	-	repUS43_1_CDS12738(DOp1)	100.00	100.00	CP003584	repUS43_1_CDS12738(DOp1)_CP003584
NZ_CP015574_1243046..1422671	9452	10081	-	IncHI2A_1	100.00	99.52	BX664015	IncHI2A_1__BX664015
NZ_CP015574_1243046..1422671	26295	26889	+	pKPC-CAV1321_1	99.66	80.20	CP011611	pKPC-CAV1321_1__CP011611
NZ_CP015574_1243046..1422671	27508	27834	+	IncHI2_1	100.00	100.00	BX664015	IncHI2_1__BX664015
NZ_CP016175_809731..901931	77576	78781	-	repUS43_1_CDS12738(DOp1)	100.00	100.00	CP003584	repUS43_1_CDS12738(DOp1)_CP003584
NZ_CP016398_23965..72377	12726	13730	-	rep22_1b_repB(pAMalpha1)	100.00	99.90	AF503772	rep22_1b_repB(pAMalpha1)_AF503772
NZ_CP017088_262896..338565	68472	69677	-	repUS43_1_CDS12738(DOp1)	100.00	99.83	CP003584	repUS43_1_CDS12738(DOp1)_CP003584
NZ_CP017091_27447..97923	37238	38192	+	rep7a_16_repC(Cassette)	100.00	98.85	AB037671	rep7a_16_repC(Cassette)_AB037671
NZ_CP017091_896833..966814	51097	52302	-	repUS43_1_CDS12738(DOp1)	100.00	99.92	CP003584	repUS43_1_CDS12738(DOp1)_CP003584
NZ_CP017666_773476..823573	16972	18177	+	repUS43_1_CDS12738(DOp1)	100.00	100.00	CP003584	repUS43_1_CDS12738(DOp1)_CP003584
NZ_CP017667_813758..863856	16972	18177	+	repUS43_1_CDS12738(DOp1)	100.00	100.00	CP003584	repUS43_1_CDS12738(DOp1)_CP003584
NZ_CP018137_1728060..1771979	16407	17609	+	repUS43_1_CDS12738(DOp1)	99.75	98.17	CP003584	repUS43_1_CDS12738(DOp1)_CP003584
NZ_CP018138_1728420..1772282	16408	17610	+	repUS43_1_CDS12738(DOp1)	99.75	98.17	CP003584	repUS43_1_CDS12738(DOp1)_CP003584
NZ_CP018347_70050..113969	16407	17609	+	repUS43_1_CDS12738(DOp1)	99.75	98.17	CP003584	repUS43_1_CDS12738(DOp1)_CP003584
NZ_CP018352_1556544..1825518	3813	4435	-	repB(R1701)_1	100.00	99.20	CP039970	repB(R1701)_1__CP039970
NZ_CP018467_1807762..1925805	61074	61523	-	IncQ2_1	100.00	84.22	FJ696404	IncQ2_1__FJ696404
NZ_CP018629_6968..33399	22441	23395	-	rep7a_16_repC(Cassette)	100.00	98.95	AB037671	rep7a_16_repC(Cassette)_AB037671
NZ_CP018908_785098..940739	93359	94564	-	repUS43_1_CDS12738(DOp1)	100.00	99.92	CP003584	repUS43_1_CDS12738(DOp1)_CP003584
NZ_CP019299_777164..849243	25070	26272	+	repUS43_1_CDS12738(DOp1)	99.75	99.83	CP003584	repUS43_1_CDS12738(DOp1)_CP003584
NZ_CP019512_3059251..3108068	19700	20905	+	repUS43_1_CDS12738(DOp1)	100.00	100.00	CP003584	repUS43_1_CDS12738(DOp1)_CP003584
NZ_CP019563_2021254..2045689	21720	22724	+	rep22_1b_repB(pAMalpha1)	100.00	99.90	AF503772	rep22_1b_repB(pAMalpha1)_AF503772
NZ_CP019864_1554597..1727664	31972	33177	+	repUS43_1_CDS12738(DOp1)	100.00	99.83	CP003584	repUS43_1_CDS12738(DOp1)_CP003584
NZ_CP019979_947360..1029135	55698	56903	-	repUS43_1_CDS12738(DOp1)	100.00	100.00	CP003584	repUS43_1_CDS12738(DOp1)_CP003584
NZ_CP020019_43677..65440	20696	21650	+	rep7a_16_repC(Cassette)	100.00	98.85	AB037671	rep7a_16_repC(Cassette)_AB037671
NZ_CP020432_429562..465756	29986	31191	-	repUS43_1_CDS12738(DOp1)	100.00	99.83	CP003584	repUS43_1_CDS12738(DOp1)_CP003584
NZ_CP020438_28532..62878	12273	13478	+	repUS43_1_CDS12738(DOp1)	100.00	99.75	CP003584	repUS43_1_CDS12738(DOp1)_CP003584
NZ_CP020449_688157..737192	15136	16341	+	repUS43_1_CDS12738(DOp1)	100.00	99.83	CP003584	repUS43_1_CDS12738(DOp1)_CP003584
NZ_CP020525_4684327..4895029	12348	12885	+	IncHI1B(pNDM-CIT)_1	100.00	100.00	JX182975	IncHI1B(pNDM-CIT)_1__JX182975
NZ_CP020863_808893..964533	93358	94563	-	repUS43_1_CDS12738(DOp1)	100.00	99.92	CP003584	repUS43_1_CDS12738(DOp1)_CP003584
NZ_CP021640_1021776..1110614	64119	65324	-	repUS43_1_CDS12738(DOp1)	100.00	99.83	CP003584	repUS43_1_CDS12738(DOp1)_CP003584
NZ_CP021703_1429365..1470201	37125	38279	-	rep31_2_LKI10596(LkipL4719)	99.57	85.00	CP001755	rep31_2_LKI10596(LkipL4719)_CP001755
NZ_CP021704_1009936..1050773	2559	3713	+	rep31_2_LKI10596(LkipL4719)	99.57	85.00	CP001755	rep31_2_LKI10596(LkipL4719)_CP001755
NZ_CP021769_1576561..1641118	49538	50743	-	repUS43_1_CDS12738(DOp1)	100.00	100.00	CP003584	repUS43_1_CDS12738(DOp1)_CP003584
NZ_CP021770_664512..744764	54174	55379	-	repUS43_1_CDS12738(DOp1)	100.00	100.00	CP003584	repUS43_1_CDS12738(DOp1)_CP003584
NZ_CP021771_1058846..1100107	5510	6715	-	repUS43_1_CDS12738(DOp1)	100.00	100.00	CP003584	repUS43_1_CDS12738(DOp1)_CP003584
NZ_CP022059_702222..775695	25180	26385	+	repUS43_1_CDS12738(DOp1)	100.00	100.00	CP003584	repUS43_1_CDS12738(DOp1)_CP003584
NZ_CP022902_2765846..2828121	55816	57021	-	repUS43_1_CDS12738(DOp1)	100.00	99.83	CP003584	repUS43_1_CDS12738(DOp1)_CP003584
NZ_CP022902_34974..73386	10526	11231	-	rep5e_1_rep(pSHaeC)	81.43	88.10	AP006719	rep5e_1_rep(pSHaeC)_AP006719
NZ_CP022902_34974..73386	23424	24379	-	rep7a_13_CDS1(plasmidJ3358)	100.00	98.75	U36910	rep7a_13_CDS1(plasmidJ3358)_U36910
NZ_CP022906_2765853..2828128	55816	57021	-	repUS43_1_CDS12738(DOp1)	100.00	99.83	CP003584	repUS43_1_CDS12738(DOp1)_CP003584
NZ_CP022906_34974..73386	10526	11231	-	rep5e_1_rep(pSHaeC)	81.43	88.10	AP006719	rep5e_1_rep(pSHaeC)_AP006719
NZ_CP022906_34974..73386	23424	24379	-	rep7a_13_CDS1(plasmidJ3358)	100.00	98.75	U36910	rep7a_13_CDS1(plasmidJ3358)_U36910
NZ_CP022908_2808402..2870677	55816	57021	-	repUS43_1_CDS12738(DOp1)	100.00	99.83	CP003584	repUS43_1_CDS12738(DOp1)_CP003584
NZ_CP022908_34974..73386	10526	11231	-	rep5e_1_rep(pSHaeC)	81.43	88.10	AP006719	rep5e_1_rep(pSHaeC)_AP006719
NZ_CP022908_34974..73386	23424	24379	-	rep7a_13_CDS1(plasmidJ3358)	100.00	98.75	U36910	rep7a_13_CDS1(plasmidJ3358)_U36910
NZ_CP022930_1619122..1696051	53264	54653	+	rep1_9_repE(pKL0018)	93.23	94.85	AB290882	rep1_9_repE(pKL0018)_AB290882
NZ_CP025031_847374..867610	15770	16724	-	rep7a_16_repC(Cassette)	100.00	98.85	AB037671	rep7a_16_repC(Cassette)_AB037671
NZ_CP026072_1545718..1615897	64704	65708	+	rep22_1b_repB(pAMalpha1)	100.00	99.90	AF503772	rep22_1b_repB(pAMalpha1)_AF503772
NZ_CP026074_1379100..1436681	12742	13746	+	rep22_1b_repB(pAMalpha1)	100.00	100.00	AF503772	rep22_1b_repB(pAMalpha1)_AF503772
NZ_CP026613_1541599..1713048	45106	46311	+	repUS43_1_CDS12738(DOp1)	100.00	99.83	CP003584	repUS43_1_CDS12738(DOp1)_CP003584
NZ_CP026614_1554740..1727806	31972	33177	+	repUS43_1_CDS12738(DOp1)	100.00	99.83	CP003584	repUS43_1_CDS12738(DOp1)_CP003584
NZ_CP026615_2495718..2863815	11211	12416	-	repUS43_1_CDS12738(DOp1)	100.00	99.83	CP003584	repUS43_1_CDS12738(DOp1)_CP003584
NZ_CP027373_3269348..3441640	95952	96397	-	IncQ2_1	98.89	80.54	FJ696404	IncQ2_1__FJ696404
NZ_CP027512_530475..630758	58556	59761	+	repUS43_1_CDS12738(DOp1)	100.00	99.83	CP003584	repUS43_1_CDS12738(DOp1)_CP003584
NZ_CP027771_988674..1022381	26311	27516	-	repUS43_1_CDS12738(DOp1)	100.00	99.83	CP003584	repUS43_1_CDS12738(DOp1)_CP003584
NZ_CP028148_1083195..1139546	39207	40409	-	repUS43_1_CDS12738(DOp1)	99.75	99.83	CP003584	repUS43_1_CDS12738(DOp1)_CP003584
NZ_CP028163_2323316..2379832	21648	22853	+	repUS43_1_CDS12738(DOp1)	100.00	100.00	CP003584	repUS43_1_CDS12738(DOp1)_CP003584
NZ_CP028163_395137..465420	41681	42635	-	rep7a_16_repC(Cassette)	100.00	98.85	AB037671	rep7a_16_repC(Cassette)_AB037671
NZ_CP028720_1007276..1071411	54581	55786	-	repUS43_1_CDS12738(DOp1)	100.00	100.00	CP003584	repUS43_1_CDS12738(DOp1)_CP003584
NZ_CP029152_397164..603512	3305	4510	+	repUS43_1_CDS12738(DOp1)	100.00	99.83	CP003584	repUS43_1_CDS12738(DOp1)_CP003584
NZ_CP029154_397152..573550	3305	4510	+	repUS43_1_CDS12738(DOp1)	100.00	99.83	CP003584	repUS43_1_CDS12738(DOp1)_CP003584
NZ_CP029172_1027641..1098903	51097	52302	-	repUS43_1_CDS12738(DOp1)	100.00	99.83	CP003584	repUS43_1_CDS12738(DOp1)_CP003584
NZ_CP029172_36676..68646	27697	28651	+	rep7a_16_repC(Cassette)	100.00	98.74	AB037671	rep7a_16_repC(Cassette)_AB037671
NZ_CP029749_568728..670529	37069	38274	-	repUS43_1_CDS12738(DOp1)	100.00	100.00	CP003584	repUS43_1_CDS12738(DOp1)_CP003584
NZ_CP029804_1303643..1416656	56944	58149	+	repUS43_1_CDS12738(DOp1)	100.00	100.00	CP003584	repUS43_1_CDS12738(DOp1)_CP003584
NZ_CP030125_1406760..1463244	21188	22393	+	repUS43_1_CDS12738(DOp1)	100.00	99.75	CP003584	repUS43_1_CDS12738(DOp1)_CP003584
NZ_CP031027_3013798..3062629	19700	20905	+	repUS43_1_CDS12738(DOp1)	100.00	100.00	CP003584	repUS43_1_CDS12738(DOp1)_CP003584
NZ_CP031130_31559..77920	5649	6653	-	rep22_1b_repB(pAMalpha1)	100.00	99.90	AF503772	rep22_1b_repB(pAMalpha1)_AF503772
NZ_CP031131_24482..53171	12726	13730	-	rep22_1b_repB(pAMalpha1)	100.00	99.90	AF503772	rep22_1b_repB(pAMalpha1)_AF503772
NZ_CP031247_326443..475500	76192	77397	+	repUS43_1_CDS12738(DOp1)	100.00	99.83	CP003584	repUS43_1_CDS12738(DOp1)_CP003584
NZ_CP031537_1591317..1621030	766	1770	-	rep22_1b_repB(pAMalpha1)	100.00	99.80	AF503772	rep22_1b_repB(pAMalpha1)_AF503772
NZ_CP031556_1763097..1844146	54970	56175	-	repUS43_1_CDS12738(DOp1)	100.00	100.00	CP003584	repUS43_1_CDS12738(DOp1)_CP003584
NZ_CP032699_1061757..1118169	39268	40470	-	repUS43_1_CDS12738(DOp1)	99.75	99.92	CP003584	repUS43_1_CDS12738(DOp1)_CP003584
NZ_CP032739_1269199..1356862	46595	47800	+	repUS43_1_CDS12738(DOp1)	100.00	100.00	CP003584	repUS43_1_CDS12738(DOp1)_CP003584
NZ_CP033112_1500609..1604288	54380	55585	-	repUS43_1_CDS12738(DOp1)	100.00	100.00	CP003584	repUS43_1_CDS12738(DOp1)_CP003584
NZ_CP033114_1500925..1599588	54043	55248	-	repUS43_1_CDS12738(DOp1)	100.00	100.00	CP003584	repUS43_1_CDS12738(DOp1)_CP003584
NZ_CP033206_275038..341099	15827	16703	+	rep22_1b_repB(pAMalpha1)	87.26	99.89	AF503772	rep22_1b_repB(pAMalpha1)_AF503772
NZ_CP033808_857408..975801	80324	81529	+	repUS43_1_CDS12738(DOp1)	100.00	100.00	CP003584	repUS43_1_CDS12738(DOp1)_CP003584
NZ_CP033810_223906..426033	47931	49136	-	repUS43_1_CDS12738(DOp1)	100.00	100.00	CP003584	repUS43_1_CDS12738(DOp1)_CP003584
NZ_CP033814_1288332..1348173	35572	36526	+	rep7a_16_repC(Cassette)	100.00	98.85	AB037671	rep7a_16_repC(Cassette)_AB037671
NZ_CP033865_1296688..1340541	26386	27591	+	repUS43_1_CDS12738(DOp1)	100.00	100.00	CP003584	repUS43_1_CDS12738(DOp1)_CP003584
NZ_CP035278_133234..171038	8082	8531	+	IncQ2_1	100.00	88.89	FJ696404	IncQ2_1__FJ696404
NZ_CP035433_729440..816136	21888	23093	+	repUS43_1_CDS12738(DOp1)	100.00	99.83	CP003584	repUS43_1_CDS12738(DOp1)_CP003584
NZ_CP035435_1622053..1663789	31297	32502	-	repUS43_1_CDS12738(DOp1)	100.00	99.83	CP003584	repUS43_1_CDS12738(DOp1)_CP003584
NZ_CP035440_490991..535890	40416	41621	-	repUS43_1_CDS12738(DOp1)	100.00	95.03	CP003584	repUS43_1_CDS12738(DOp1)_CP003584
NZ_CP035444_188948..265960	25098	26303	+	repUS43_1_CDS12738(DOp1)	100.00	100.00	CP003584	repUS43_1_CDS12738(DOp1)_CP003584
NZ_CP035447_956277..1042058	72260	73465	-	repUS43_1_CDS12738(DOp1)	100.00	99.83	CP003584	repUS43_1_CDS12738(DOp1)_CP003584
NZ_CP035541_1100516..1148505	2503	3708	+	repUS43_1_CDS12738(DOp1)	100.00	100.00	CP003584	repUS43_1_CDS12738(DOp1)_CP003584
NZ_CP035541_2500140..2578803	16147	17115	+	rep19b_1_repA(SAP105A)	100.00	98.56	GQ900452	rep19b_1_repA(SAP105A)_GQ900452
NZ_CP035541_2500140..2578803	44310	45246	-	rep22_1b_repB(pAMalpha1)	93.23	100.00	AF503772	rep22_1b_repB(pAMalpha1)_AF503772
NZ_CP035541_2500140..2578803	71187	71673	-	rep10_3_pNE131p1(pNE131)	99.59	99.59	NC001390	rep10_3_pNE131p1(pNE131)_NC001390
NZ_CP035648_297376..340871	1870	2746	+	rep22_1b_repB(pAMalpha1)	87.26	99.89	AF503772	rep22_1b_repB(pAMalpha1)_AF503772
NZ_CP035660_297755..327167	1487	2363	+	rep22_1b_repB(pAMalpha1)	87.26	99.89	AF503772	rep22_1b_repB(pAMalpha1)_AF503772
NZ_CP035666_297374..340868	1870	2746	+	rep22_1b_repB(pAMalpha1)	87.26	99.89	AF503772	rep22_1b_repB(pAMalpha1)_AF503772
NZ_CP036249_2523351..2556198	8900	10104	+	repUS43_1_CDS12738(DOp1)	99.92	90.13	CP003584	repUS43_1_CDS12738(DOp1)_CP003584
NZ_CP037839_190926..452199	214846	216336	-	rep1_6_repE(pTEF1)	100.00	100.00	AE016833	rep1_6_repE(pTEF1)_AE016833
NZ_CP039156_24476..82057	12742	13746	+	rep22_1b_repB(pAMalpha1)	100.00	100.00	AF503772	rep22_1b_repB(pAMalpha1)_AF503772
NZ_CP039457_1529578..1633298	59752	61242	-	rep1_6_repE(pTEF1)	100.00	100.00	AE016833	rep1_6_repE(pTEF1)_AE016833
NZ_CP039457_2042817..2126454	57592	58797	-	repUS43_1_CDS12738(DOp1)	100.00	100.00	CP003584	repUS43_1_CDS12738(DOp1)_CP003584
NZ_CP040233_2665549..2696527	25235	26210	+	rep22_1b_repB(pAMalpha1)	97.11	100.00	AF503772	rep22_1b_repB(pAMalpha1)_AF503772
NZ_CP040368_263411..282058	6942	7818	+	rep22_1b_repB(pAMalpha1)	87.26	100.00	AF503772	rep22_1b_repB(pAMalpha1)_AF503772
NZ_CP040643_277095..408551	61319	62000	-	IncFIB(AP001918)_1	100.00	100.00	AP001918	IncFIB(AP001918)_1__AP001918
NZ_CP040667_2989557..3175321	80500	80863	+	IncP1_1	100.00	100.00	BN000925	IncP1_1__BN000925
NZ_CP040804_385405..403173	2596	3800	+	repUS43_1_CDS12738(DOp1)	99.92	90.13	CP003584	repUS43_1_CDS12738(DOp1)_CP003584
NZ_CP040898_2072945..2110413	15809	17014	-	repUS43_1_CDS12738(DOp1)	100.00	100.00	CP003584	repUS43_1_CDS12738(DOp1)_CP003584
NZ_CP041010_2569194..2604124	187	1191	-	rep22_1b_repB(pAMalpha1)	100.00	99.90	AF503772	rep22_1b_repB(pAMalpha1)_AF503772
NZ_CP041995_1394962..1507959	56946	58151	+	repUS43_1_CDS12738(DOp1)	100.00	100.00	CP003584	repUS43_1_CDS12738(DOp1)_CP003584
NZ_CP041998_566436..669426	37069	38274	-	repUS43_1_CDS12738(DOp1)	100.00	100.00	CP003584	repUS43_1_CDS12738(DOp1)_CP003584
NZ_CP041999_615274..718903	37069	38274	-	repUS43_1_CDS12738(DOp1)	100.00	100.00	CP003584	repUS43_1_CDS12738(DOp1)_CP003584
NZ_CP042000_569090..678536	42340	43545	-	repUS43_1_CDS12738(DOp1)	100.00	100.00	CP003584	repUS43_1_CDS12738(DOp1)_CP003584
NZ_CP042001_556615..734565	91393	92598	-	repUS43_1_CDS12738(DOp1)	100.00	100.00	CP003584	repUS43_1_CDS12738(DOp1)_CP003584
NZ_CP042003_1983160..2039676	21648	22853	+	repUS43_1_CDS12738(DOp1)	100.00	100.00	CP003584	repUS43_1_CDS12738(DOp1)_CP003584
NZ_CP042216_714659..757818	26147	27352	+	repUS43_1_CDS12738(DOp1)	100.00	100.00	CP003584	repUS43_1_CDS12738(DOp1)_CP003584
NZ_CP042858_4831525..5022379	69246	69662	-	IncC_1	100.00	100.00	JN157804	IncC_1__JN157804
NZ_CP043847_2130196..2169704	13179	14035	-	rep5e_1_rep(pSHaeC)	98.73	84.54	AP006719	rep5e_1_rep(pSHaeC)_AP006719
NZ_CP044264_682566..742101	56379	57584	-	repUS43_1_CDS12738(DOp1)	100.00	99.83	CP003584	repUS43_1_CDS12738(DOp1)_CP003584
NZ_CP045012_223465..294309	22179	23384	+	repUS43_1_CDS12738(DOp1)	100.00	100.00	CP003584	repUS43_1_CDS12738(DOp1)_CP003584
NZ_CP045012_223465..294309	39860	40736	+	rep22_1b_repB(pAMalpha1)	87.26	100.00	AF503772	rep22_1b_repB(pAMalpha1)_AF503772
NZ_CP045045_2212183..2249652	15809	17014	-	repUS43_1_CDS12738(DOp1)	100.00	100.00	CP003584	repUS43_1_CDS12738(DOp1)_CP003584
NZ_CP045084_665858..711138	6584	7789	+	repUS43_1_CDS12738(DOp1)	100.00	100.00	CP003584	repUS43_1_CDS12738(DOp1)_CP003584
NZ_CP045085_1207226..1252506	6584	7789	+	repUS43_1_CDS12738(DOp1)	100.00	100.00	CP003584	repUS43_1_CDS12738(DOp1)_CP003584
NZ_CP045086_1236097..1264397	14867	16072	-	repUS43_1_CDS12738(DOp1)	100.00	100.00	CP003584	repUS43_1_CDS12738(DOp1)_CP003584
NZ_CP045224_1865497..2258418	74923	76128	+	repUS43_1_CDS12738(DOp1)	100.00	100.00	CP003584	repUS43_1_CDS12738(DOp1)_CP003584
NZ_CP045435_27532..75160	9657	10661	-	rep22_1b_repB(pAMalpha1)	100.00	99.80	AF503772	rep22_1b_repB(pAMalpha1)_AF503772
NZ_CP045648_237824..287975	3046	4050	-	rep22_1b_repB(pAMalpha1)	100.00	99.90	AF503772	rep22_1b_repB(pAMalpha1)_AF503772
NZ_CP045743_328012..417107	54848	56053	-	repUS43_1_CDS12738(DOp1)	100.00	99.83	CP003584	repUS43_1_CDS12738(DOp1)_CP003584
NZ_CP046108_2871034..2899843	18870	20075	-	repUS43_1_CDS12738(DOp1)	100.00	99.92	CP003584	repUS43_1_CDS12738(DOp1)_CP003584
NZ_CP046111_630055..735081	93858	95063	-	repUS43_1_CDS12738(DOp1)	100.00	100.00	CP003584	repUS43_1_CDS12738(DOp1)_CP003584
NZ_CP046112_2202112..2307138	9965	11170	+	repUS43_1_CDS12738(DOp1)	100.00	100.00	CP003584	repUS43_1_CDS12738(DOp1)_CP003584
NZ_CP046314_1445668..1499662	20838	22043	+	repUS43_1_CDS12738(DOp1)	100.00	99.83	CP003584	repUS43_1_CDS12738(DOp1)_CP003584
NZ_CP046354_1123933..1189079	47082	48284	+	repUS43_1_CDS12738(DOp1)	99.75	100.00	CP003584	repUS43_1_CDS12738(DOp1)_CP003584
NZ_CP046355_1170650..1235790	47076	48278	+	repUS43_1_CDS12738(DOp1)	99.75	100.00	CP003584	repUS43_1_CDS12738(DOp1)_CP003584
NZ_CP046356_1131805..1196945	47076	48278	+	repUS43_1_CDS12738(DOp1)	99.75	100.00	CP003584	repUS43_1_CDS12738(DOp1)_CP003584
NZ_CP046358_922921..1102421	22523	23725	-	repUS43_1_CDS12738(DOp1)	99.75	100.00	CP003584	repUS43_1_CDS12738(DOp1)_CP003584
NZ_CP046359_928863..1106925	22522	23724	-	repUS43_1_CDS12738(DOp1)	99.75	100.00	CP003584	repUS43_1_CDS12738(DOp1)_CP003584
NZ_CP046360_922608..1147986	22754	23956	-	repUS43_1_CDS12738(DOp1)	99.75	100.00	CP003584	repUS43_1_CDS12738(DOp1)_CP003584
NZ_CP046379_943599..1019699	16864	18066	-	repUS43_1_CDS12738(DOp1)	99.75	100.00	CP003584	repUS43_1_CDS12738(DOp1)_CP003584
NZ_CP046521_821887..988902	35250	36455	+	repUS43_1_CDS12738(DOp1)	100.00	100.00	CP003584	repUS43_1_CDS12738(DOp1)_CP003584
NZ_CP046628_1095230..1121814	3755	4960	+	repUS43_1_CDS12738(DOp1)	100.00	100.00	CP003584	repUS43_1_CDS12738(DOp1)_CP003584
NZ_CP046629_75954..127993	31062	32267	-	repUS43_1_CDS12738(DOp1)	100.00	100.00	CP003584	repUS43_1_CDS12738(DOp1)_CP003584
NZ_CP047248_921107..1022339	58752	59954	+	repUS43_1_CDS12738(DOp1)	99.75	99.92	CP003584	repUS43_1_CDS12738(DOp1)_CP003584
NZ_CP049187_1002795..1060472	40533	41735	-	repUS43_1_CDS12738(DOp1)	99.75	99.83	CP003584	repUS43_1_CDS12738(DOp1)_CP003584
NZ_CP049226_890116..953037	48413	49618	-	repUS43_1_CDS12738(DOp1)	100.00	99.83	CP003584	repUS43_1_CDS12738(DOp1)_CP003584
NZ_CP049228_895511..963639	53740	54945	-	repUS43_1_CDS12738(DOp1)	100.00	99.83	CP003584	repUS43_1_CDS12738(DOp1)_CP003584
NZ_CP050028_1603727..1747831	50940	52589	+	rep26_4_repA(pLM5578)	100.00	100.00	CP001603	rep26_4_repA(pLM5578)_CP001603
NZ_CP050029_2653148..2852106	121085	122734	+	rep26_4_repA(pLM5578)	100.00	100.00	CP001603	rep26_4_repA(pLM5578)_CP001603
NZ_CP050175_1062125..1149425	15063	16265	+	repUS43_1_CDS12738(DOp1)	99.75	98.00	CP003584	repUS43_1_CDS12738(DOp1)_CP003584
NZ_CP051004_1766767..1811128	32022	33227	-	repUS43_1_CDS12738(DOp1)	100.00	100.00	CP003584	repUS43_1_CDS12738(DOp1)_CP003584
NZ_CP051005_838746..881904	26146	27351	+	repUS43_1_CDS12738(DOp1)	100.00	100.00	CP003584	repUS43_1_CDS12738(DOp1)_CP003584
NZ_CP053075_2180024..2205189	15749	16954	-	repUS43_1_CDS12738(DOp1)	100.00	100.00	CP003584	repUS43_1_CDS12738(DOp1)_CP003584
NZ_CP053998_478579..551980	53606	54811	-	repUS43_1_CDS12738(DOp1)	100.00	100.00	CP003584	repUS43_1_CDS12738(DOp1)_CP003584
NZ_CP054015_293394..378490	75479	76684	-	repUS43_1_CDS12738(DOp1)	100.00	100.00	CP003584	repUS43_1_CDS12738(DOp1)_CP003584
NZ_CP058666_1598994..1679847	54774	55979	-	repUS43_1_CDS12738(DOp1)	100.00	100.00	CP003584	repUS43_1_CDS12738(DOp1)_CP003584
NZ_CP058741_244154..264202	616	1821	+	repUS43_1_CDS12738(DOp1)	100.00	95.03	CP003584	repUS43_1_CDS12738(DOp1)_CP003584
NZ_CP059383_1249355..1315723	52695	53900	+	repUS43_1_CDS12738(DOp1)	100.00	100.00	CP003584	repUS43_1_CDS12738(DOp1)_CP003584
NZ_CP059793_1514887..1564395	22179	23384	+	repUS43_1_CDS12738(DOp1)	100.00	100.00	CP003584	repUS43_1_CDS12738(DOp1)_CP003584
NZ_CP059793_1514887..1564395	39860	40736	+	rep22_1b_repB(pAMalpha1)	87.26	100.00	AF503772	rep22_1b_repB(pAMalpha1)_AF503772
NZ_CP060637_1559265..1607157	22200	23405	+	repUS43_1_CDS12738(DOp1)	100.00	100.00	CP003584	repUS43_1_CDS12738(DOp1)_CP003584
NZ_CP060700_1631444..1707948	55348	56553	-	repUS43_1_CDS12738(DOp1)	100.00	100.00	CP003584	repUS43_1_CDS12738(DOp1)_CP003584
NZ_CP060700_2197946..2317671	97873	98809	+	rep7a_8_ORF11(pRE25)	99.79	99.79	X92945	rep7a_8_ORF11(pRE25)_X92945
NZ_CP060708_3822407..3936749	26892	27255	+	IncP1_1	100.00	100.00	BN000925	IncP1_1__BN000925
NZ_CP060709_342175..638310	121759	122122	-	IncP1_1	100.00	100.00	BN000925	IncP1_1__BN000925
NZ_CP061030_1212933..1332658	97873	98809	+	rep7a_8_ORF11(pRE25)	99.79	99.79	X92945	rep7a_8_ORF11(pRE25)_X92945
NZ_CP061030_646431..722935	55348	56553	-	repUS43_1_CDS12738(DOp1)	100.00	100.00	CP003584	repUS43_1_CDS12738(DOp1)_CP003584
NZ_CP062265_1514887..1564395	22179	23384	+	repUS43_1_CDS12738(DOp1)	100.00	100.00	CP003584	repUS43_1_CDS12738(DOp1)_CP003584
NZ_CP062265_1514887..1564395	39860	40736	+	rep22_1b_repB(pAMalpha1)	87.26	100.00	AF503772	rep22_1b_repB(pAMalpha1)_AF503772
NZ_CP063198_568364..673013	37069	38274	-	repUS43_1_CDS12738(DOp1)	100.00	100.00	CP003584	repUS43_1_CDS12738(DOp1)_CP003584
NZ_CP064049_473549..570804	57050	58255	+	repUS43_1_CDS12738(DOp1)	100.00	99.83	CP003584	repUS43_1_CDS12738(DOp1)_CP003584
NZ_CP065194_2482743..2553200	37231	38174	+	rep7a_22_rep(pSBK203)	99.89	87.61	U35036	rep7a_22_rep(pSBK203)_U35036
NZ_CP065194_602757..672739	51098	52303	-	repUS43_1_CDS12738(DOp1)	100.00	100.00	CP003584	repUS43_1_CDS12738(DOp1)_CP003584
NZ_CP065523_2166009..2252368	58110	59315	-	repUS43_1_CDS12738(DOp1)	100.00	99.83	CP003584	repUS43_1_CDS12738(DOp1)_CP003584
NZ_CP065725_2616610..2796376	28291	29496	+	repUS43_1_CDS12738(DOp1)	100.00	100.00	CP003584	repUS43_1_CDS12738(DOp1)_CP003584
NZ_CP065927_189842..266527	25103	26308	+	repUS43_1_CDS12738(DOp1)	100.00	100.00	CP003584	repUS43_1_CDS12738(DOp1)_CP003584
NZ_CP066389_262683..344760	19850	21055	+	repUS43_1_CDS12738(DOp1)	100.00	100.00	CP003584	repUS43_1_CDS12738(DOp1)_CP003584
NZ_CP066389_262683..344760	40211	41087	+	rep22_1b_repB(pAMalpha1)	87.26	99.89	AF503772	rep22_1b_repB(pAMalpha1)_AF503772
NZ_CP066629_253869..370467	20700	21905	+	repUS43_1_CDS12738(DOp1)	100.00	100.00	CP003584	repUS43_1_CDS12738(DOp1)_CP003584
NZ_CP066629_253869..370467	41061	41937	+	rep22_1b_repB(pAMalpha1)	87.26	99.89	AF503772	rep22_1b_repB(pAMalpha1)_AF503772
NZ_CP066653_249898..405474	21138	22343	+	repUS43_1_CDS12738(DOp1)	100.00	100.00	CP003584	repUS43_1_CDS12738(DOp1)_CP003584
NZ_CP066653_249898..405474	40326	41202	+	rep22_1b_repB(pAMalpha1)	87.26	99.89	AF503772	rep22_1b_repB(pAMalpha1)_AF503772
NZ_CP066667_249898..405474	21138	22343	+	repUS43_1_CDS12738(DOp1)	100.00	100.00	CP003584	repUS43_1_CDS12738(DOp1)_CP003584
NZ_CP066667_249898..405474	40326	41202	+	rep22_1b_repB(pAMalpha1)	87.26	99.89	AF503772	rep22_1b_repB(pAMalpha1)_AF503772
NZ_CP068103_946884..991920	257	1461	+	repUS43_1_CDS12738(DOp1)	99.92	90.13	CP003584	repUS43_1_CDS12738(DOp1)_CP003584
NZ_CP068213_696240..763789	39152	40357	-	repUS43_1_CDS12738(DOp1)	100.00	100.00	CP003584	repUS43_1_CDS12738(DOp1)_CP003584
NZ_CP068249_2371062..2710771	159450	160490	-	repUS15_2_repA(pNB2354p1)	100.00	100.00	CP004064	repUS15_2_repA(pNB2354p1)_CP004064
NZ_CP069892_1018383..1125382	64998	66203	+	repUS43_1_CDS12738(DOp1)	100.00	100.00	CP003584	repUS43_1_CDS12738(DOp1)_CP003584
NZ_CP069892_297872..410121	59472	60674	+	repUS43_1_CDS12738(DOp1)	99.75	100.00	CP003584	repUS43_1_CDS12738(DOp1)_CP003584
NZ_CP070305_625907..687355	54760	55536	+	rep5b_4_SAP106B007(SAP106B)	90.56	100.00	GQ900455	rep5b_4_SAP106B007(SAP106B)_GQ900455
NZ_CP070305_625907..687355	59159	60019	-	rep5a_1_repSAP001(pN315)	100.00	100.00	AP003139	rep5a_1_repSAP001(pN315)_AP003139
NZ_CP070306_623156..684604	54760	55536	+	rep5b_4_SAP106B007(SAP106B)	90.56	100.00	GQ900455	rep5b_4_SAP106B007(SAP106B)_GQ900455
NZ_CP070306_623156..684604	59159	60019	-	rep5a_1_repSAP001(pN315)	100.00	100.00	AP003139	rep5a_1_repSAP001(pN315)_AP003139
NZ_CP071154_1595063..1674364	25046	26251	+	repUS43_1_CDS12738(DOp1)	100.00	100.00	CP003584	repUS43_1_CDS12738(DOp1)_CP003584
NZ_CP071155_952121..1032087	55221	56426	-	repUS43_1_CDS12738(DOp1)	100.00	100.00	CP003584	repUS43_1_CDS12738(DOp1)_CP003584
NZ_CP071157_1031998..1111964	55221	56426	-	repUS43_1_CDS12738(DOp1)	100.00	100.00	CP003584	repUS43_1_CDS12738(DOp1)_CP003584
NZ_CP071871_963639..1015409	18980	20185	-	repUS43_1_CDS12738(DOp1)	100.00	99.83	CP003584	repUS43_1_CDS12738(DOp1)_CP003584
NZ_CP071871_963639..1015409	41264	42109	-	rep13_4_rep(pKH13)	100.00	100.00	EU170347	rep13_4_rep(pKH13)_EU170347
NZ_CP071931_579242..676498	57051	58256	+	repUS43_1_CDS12738(DOp1)	100.00	99.83	CP003584	repUS43_1_CDS12738(DOp1)_CP003584
NZ_CP072118_3982014..4160175	160377	161582	-	repUS43_1_CDS12738(DOp1)	100.00	99.83	CP003584	repUS43_1_CDS12738(DOp1)_CP003584
NZ_CP072329_613016..690809	55274	56479	-	repUS43_1_CDS12738(DOp1)	100.00	99.92	CP003584	repUS43_1_CDS12738(DOp1)_CP003584
NZ_CP072707_1514887..1564395	22179	23384	+	repUS43_1_CDS12738(DOp1)	100.00	100.00	CP003584	repUS43_1_CDS12738(DOp1)_CP003584
NZ_CP072707_1514887..1564395	39860	40736	+	rep22_1b_repB(pAMalpha1)	87.26	100.00	AF503772	rep22_1b_repB(pAMalpha1)_AF503772
NZ_CP075872_2118896..2238653	90844	92493	-	rep26_4_repA(pLM5578)	100.00	100.00	CP001603	rep26_4_repA(pLM5578)_CP001603
NZ_CP077423_1749358..1834453	75478	76683	-	repUS43_1_CDS12738(DOp1)	100.00	100.00	CP003584	repUS43_1_CDS12738(DOp1)_CP003584
NZ_LN649259_1450144..1524274	27600	28805	+	repUS43_1_CDS12738(DOp1)	100.00	99.83	CP003584	repUS43_1_CDS12738(DOp1)_CP003584
NZ_LN649259_3215576..3287279	53596	54801	-	repUS43_1_CDS12738(DOp1)	100.00	99.83	CP003584	repUS43_1_CDS12738(DOp1)_CP003584
NZ_LR027869_35068..41886	2282	3286	-	rep22_1b_repB(pAMalpha1)	100.00	99.80	AF503772	rep22_1b_repB(pAMalpha1)_AF503772
NZ_LR027870_35734..65408	766	1770	-	rep22_1b_repB(pAMalpha1)	100.00	99.80	AF503772	rep22_1b_repB(pAMalpha1)_AF503772
NZ_LR027876_35068..41886	2282	3286	-	rep22_1b_repB(pAMalpha1)	100.00	99.80	AF503772	rep22_1b_repB(pAMalpha1)_AF503772
NZ_LR027877_35786..65540	766	1770	-	rep22_1b_repB(pAMalpha1)	100.00	99.80	AF503772	rep22_1b_repB(pAMalpha1)_AF503772
NZ_LR130238_1080307..1136618	39167	40369	-	repUS43_1_CDS12738(DOp1)	99.75	99.83	CP003584	repUS43_1_CDS12738(DOp1)_CP003584
NZ_LR130515_69072..90605	4328	5282	+	rep7a_16_repC(Cassette)	100.00	98.95	AB037671	rep7a_16_repC(Cassette)_AB037671
NZ_LR132067_1623653..1663614	32893	34098	-	repUS43_1_CDS12738(DOp1)	100.00	99.83	CP003584	repUS43_1_CDS12738(DOp1)_CP003584
NZ_LR134087_73373..134820	1431	2291	+	rep5a_1_repSAP001(pN315)	100.00	100.00	AP003139	rep5a_1_repSAP001(pN315)_AP003139
NZ_LR134087_73373..134820	5914	6690	-	rep5b_4_SAP106B007(SAP106B)	90.56	100.00	GQ900455	rep5b_4_SAP106B007(SAP106B)_GQ900455
NZ_LR134203_90829..165679	55443	56648	+	repUS43_1_CDS12738(DOp1)	100.00	99.83	CP003584	repUS43_1_CDS12738(DOp1)_CP003584
NZ_LR134341_579516..622376	3114	4319	+	repUS43_1_CDS12738(DOp1)	100.00	100.00	CP003584	repUS43_1_CDS12738(DOp1)_CP003584
NZ_LR134524_68037..97749	24907	26111	-	repUS43_1_CDS12738(DOp1)	99.92	90.13	CP003584	repUS43_1_CDS12738(DOp1)_CP003584
NZ_LR135179_1614251..1654212	32893	34098	-	repUS43_1_CDS12738(DOp1)	100.00	99.83	CP003584	repUS43_1_CDS12738(DOp1)_CP003584
NZ_LR135191_2485075..2542697	54466	55671	-	repUS43_1_CDS12738(DOp1)	100.00	99.83	CP003584	repUS43_1_CDS12738(DOp1)_CP003584
NZ_LR135197_257822..337971	18327	19532	+	repUS43_1_CDS12738(DOp1)	100.00	100.00	CP003584	repUS43_1_CDS12738(DOp1)_CP003584
NZ_LR135197_257822..337971	36008	36884	+	rep22_1b_repB(pAMalpha1)	87.26	99.89	AF503772	rep22_1b_repB(pAMalpha1)_AF503772
NZ_LR135357_2230679..2252777	13548	14424	-	rep22_1b_repB(pAMalpha1)	87.26	99.89	AF503772	rep22_1b_repB(pAMalpha1)_AF503772
NZ_LR135372_227063..302541	19966	21171	+	repUS43_1_CDS12738(DOp1)	100.00	100.00	CP003584	repUS43_1_CDS12738(DOp1)_CP003584
NZ_LR135372_227063..302541	39158	40034	+	rep22_1b_repB(pAMalpha1)	87.26	100.00	AF503772	rep22_1b_repB(pAMalpha1)_AF503772
NZ_LR135435_2381742..2439364	54466	55671	-	repUS43_1_CDS12738(DOp1)	100.00	99.83	CP003584	repUS43_1_CDS12738(DOp1)_CP003584
NZ_LR135474_1613893..1653854	32893	34098	-	repUS43_1_CDS12738(DOp1)	100.00	99.92	CP003584	repUS43_1_CDS12738(DOp1)_CP003584
NZ_LR216050_882252..926102	31399	32604	-	repUS43_1_CDS12738(DOp1)	100.00	99.83	CP003584	repUS43_1_CDS12738(DOp1)_CP003584
NZ_LR216060_1267486..1350939	56451	57653	-	repUS43_1_CDS12738(DOp1)	99.75	99.83	CP003584	repUS43_1_CDS12738(DOp1)_CP003584
NZ_LR594050_664292..722784	9770	10975	+	repUS43_1_CDS12738(DOp1)	100.00	99.83	CP003584	repUS43_1_CDS12738(DOp1)_CP003584
NZ_LR699012_2958934..3031389	55662	56867	-	repUS43_1_CDS12738(DOp1)	100.00	99.83	CP003584	repUS43_1_CDS12738(DOp1)_CP003584
NZ_LR890381_4827839..5022718	25124	25350	-	IncFII(pKP91)_1	96.09	88.55	CP000966	IncFII(pKP91)_1__CP000966
NZ_LR890381_4827839..5022718	88632	89191	-	IncFIB(K)_1	100.00	98.93	JN233704	IncFIB(K)_1__JN233704
NZ_LS483319_2028382..2159369	99584	100789	-	repUS43_1_CDS12738(DOp1)	100.00	99.83	CP003584	repUS43_1_CDS12738(DOp1)_CP003584
NZ_LS483324_73374..134822	1431	2291	+	rep5a_1_repSAP001(pN315)	100.00	100.00	AP003139	rep5a_1_repSAP001(pN315)_AP003139
NZ_LS483324_73374..134822	5914	6690	-	rep5b_4_SAP106B007(SAP106B)	90.56	100.00	GQ900455	rep5b_4_SAP106B007(SAP106B)_GQ900455
NZ_LS483334_1814265..1843660	19557	20762	-	repUS43_1_CDS12738(DOp1)	100.00	100.00	CP003584	repUS43_1_CDS12738(DOp1)_CP003584
NZ_LS483342_1614413..1655879	33711	34916	-	repUS43_1_CDS12738(DOp1)	100.00	100.00	CP003584	repUS43_1_CDS12738(DOp1)_CP003584
NZ_LS483383_1070308..1191939	61362	62567	+	repUS43_1_CDS12738(DOp1)	100.00	99.83	CP003584	repUS43_1_CDS12738(DOp1)_CP003584
NZ_LS483407_1535322..1580824	7112	8317	+	repUS43_1_CDS12738(DOp1)	100.00	99.83	CP003584	repUS43_1_CDS12738(DOp1)_CP003584
NZ_LS483414_1170647..1248589	63259	64464	-	repUS43_1_CDS12738(DOp1)	100.00	99.83	CP003584	repUS43_1_CDS12738(DOp1)_CP003584
NZ_LS483450_1020982..1110519	52088	52933	+	rep13_4_rep(pKH13)	100.00	100.00	EU170347	rep13_4_rep(pKH13)_EU170347
NZ_LS483450_1020982..1110519	85492	86697	-	repUS43_1_CDS12738(DOp1)	100.00	100.00	CP003584	repUS43_1_CDS12738(DOp1)_CP003584
NZ_LS483471_1623144..1645581	3141	4343	+	repUS43_1_CDS12738(DOp1)	99.75	100.00	CP003584	repUS43_1_CDS12738(DOp1)_CP003584
NZ_LT598663_579245..678023	58573	59778	+	repUS43_1_CDS12738(DOp1)	100.00	99.83	CP003584	repUS43_1_CDS12738(DOp1)_CP003584
NZ_LT635772_1678884..1735411	44347	45552	-	repUS43_1_CDS12738(DOp1)	100.00	99.83	CP003584	repUS43_1_CDS12738(DOp1)_CP003584
NZ_LT992456_1256027..1277750	115	1069	-	rep7a_16_repC(Cassette)	100.00	98.85	AB037671	rep7a_16_repC(Cassette)_AB037671
NZ_LT992458_2446780..2503296	21648	22853	+	repUS43_1_CDS12738(DOp1)	100.00	100.00	CP003584	repUS43_1_CDS12738(DOp1)_CP003584
NZ_LT992458_499208..575970	48361	49315	-	rep7a_16_repC(Cassette)	100.00	98.85	AB037671	rep7a_16_repC(Cassette)_AB037671
NZ_LT992460_2782697..2839214	21649	22854	+	repUS43_1_CDS12738(DOp1)	100.00	100.00	CP003584	repUS43_1_CDS12738(DOp1)_CP003584
NZ_LT992460_867880..937333	38991	39945	-	rep7a_16_repC(Cassette)	100.00	98.85	AB037671	rep7a_16_repC(Cassette)_AB037671
NZ_LT992461_1943042..2013023	51097	52302	-	repUS43_1_CDS12738(DOp1)	100.00	100.00	CP003584	repUS43_1_CDS12738(DOp1)_CP003584
NZ_LT992461_978688..1055663	37037	37991	+	rep7a_16_repC(Cassette)	100.00	98.85	AB037671	rep7a_16_repC(Cassette)_AB037671
NZ_LT992462_2609883..2631646	20696	21650	+	rep7a_16_repC(Cassette)	100.00	98.85	AB037671	rep7a_16_repC(Cassette)_AB037671
NZ_LT992463_1134020..1204001	51097	52302	-	repUS43_1_CDS12738(DOp1)	100.00	100.00	CP003584	repUS43_1_CDS12738(DOp1)_CP003584
NZ_LT992463_211554..288527	37037	37991	+	rep7a_16_repC(Cassette)	100.00	98.85	AB037671	rep7a_16_repC(Cassette)_AB037671
NZ_LT992464_1621965..1678481	21648	22853	+	repUS43_1_CDS12738(DOp1)	100.00	100.00	CP003584	repUS43_1_CDS12738(DOp1)_CP003584
NZ_LT992464_2573296..2650080	48383	49337	-	rep7a_16_repC(Cassette)	100.00	98.85	AB037671	rep7a_16_repC(Cassette)_AB037671
NZ_LT992465_767609..824125	21648	22853	+	repUS43_1_CDS12738(DOp1)	100.00	100.00	CP003584	repUS43_1_CDS12738(DOp1)_CP003584
NZ_LT992466_168822..239107	41683	42637	-	rep7a_16_repC(Cassette)	100.00	98.85	AB037671	rep7a_16_repC(Cassette)_AB037671
NZ_LT992466_2083143..2139659	21648	22853	+	repUS43_1_CDS12738(DOp1)	100.00	99.92	CP003584	repUS43_1_CDS12738(DOp1)_CP003584
NZ_LT992467_1421432..1443194	20695	21649	+	rep7a_16_repC(Cassette)	100.00	98.85	AB037671	rep7a_16_repC(Cassette)_AB037671
NZ_LT992468_1359080..1380843	20696	21650	+	rep7a_16_repC(Cassette)	100.00	98.85	AB037671	rep7a_16_repC(Cassette)_AB037671
NZ_LT992469_2232584..2254327	115	1069	-	rep7a_16_repC(Cassette)	100.00	98.85	AB037671	rep7a_16_repC(Cassette)_AB037671
NZ_LT992470_1707404..1784188	48383	49337	-	rep7a_16_repC(Cassette)	100.00	98.85	AB037671	rep7a_16_repC(Cassette)_AB037671
NZ_LT992470_796296..852812	21648	22853	+	repUS43_1_CDS12738(DOp1)	100.00	100.00	CP003584	repUS43_1_CDS12738(DOp1)_CP003584
NZ_LT992472_980327..1002090	20696	21650	+	rep7a_16_repC(Cassette)	100.00	98.85	AB037671	rep7a_16_repC(Cassette)_AB037671
NZ_LT992473_1803694..1880477	48383	49337	-	rep7a_16_repC(Cassette)	100.00	98.85	AB037671	rep7a_16_repC(Cassette)_AB037671
NZ_LT992473_892599..949113	21647	22852	+	repUS43_1_CDS12738(DOp1)	100.00	100.00	CP003584	repUS43_1_CDS12738(DOp1)_CP003584
NZ_LT992474_1536794..1606775	51097	52302	-	repUS43_1_CDS12738(DOp1)	100.00	100.00	CP003584	repUS43_1_CDS12738(DOp1)_CP003584
NZ_LT992474_611439..691574	37037	37991	+	rep7a_16_repC(Cassette)	100.00	98.85	AB037671	rep7a_16_repC(Cassette)_AB037671
NZ_LT992474_611439..691574	39281	40204	+	rep13_6_rep(pLNU1)	100.00	100.00	AM184099	rep13_6_rep(pLNU1)_AM184099
NZ_LT992475_1406169..1462685	21648	22853	+	repUS43_1_CDS12738(DOp1)	100.00	100.00	CP003584	repUS43_1_CDS12738(DOp1)_CP003584
NZ_LT992475_2358138..2434922	48383	49337	-	rep7a_16_repC(Cassette)	100.00	98.85	AB037671	rep7a_16_repC(Cassette)_AB037671
NZ_LT992476_111001..187745	48383	49337	-	rep7a_16_repC(Cassette)	100.00	98.85	AB037671	rep7a_16_repC(Cassette)_AB037671
NZ_LT992476_2043999..2100515	21648	22853	+	repUS43_1_CDS12738(DOp1)	100.00	100.00	CP003584	repUS43_1_CDS12738(DOp1)_CP003584
